# Multiple introgressions shape mitochondrial evolutionary history in *Drosophila paulistorum* and the *Drosophila willistoni* group

**DOI:** 10.1101/2020.09.17.301572

**Authors:** Guilherme C. Baião, Daniela I. Schneider, Wolfgang J. Miller, Lisa Klasson

**Affiliations:** Molecular Evolution, Department of Cell and Molecular Biology, Science for Life Laboratory, Uppsala University, Husargatan 3, 751 24, Uppsala, Sweden; Lab Genome Dynamics, Department Cell & Developmental Biology, Center for Anatomy and Cell Biology, Medical University of Vienna, Schwarzspanierstraße 17, 1090, Vienna, Austria

**Keywords:** mitochondria, *Drosophila*, evolution, genomics, introgression

## Abstract

Hybridization and the consequent introgression of genomic elements is an important source of genetic diversity for biological lineages. This is particularly evident in young clades in which hybrid incompatibilities are still incomplete and mixing between species is more likely to occur. *Drosophila paulistorum*, a representative of the Neotropical *Drosophila willistoni* subgroup, is a classic model of incipient speciation. The species is divided into six semispecies that show varying degrees of pre- and post-mating incompatibility with each other. In the present study, we investigate the mitochondrial evolutionary history of *D. paulistorum* and the willistoni subgroup. For that, we perform phylogenetic and comparative analyses of the complete mitochondrial genomes and draft nuclear assemblies of 25 *Drosophila* lines of the willistoni and saltans species groups. Our results show that the mitochondria of *D. paulistorum* are polyphyletic and form two non-sister clades that we name α and β. Identification and analyses of nuclear mitochondrial insertions further reveal that the willistoni subgroup has an α-like mitochondrial ancestor and indicate that both the α and β mitochondria of *D. paulistorum* were acquired through introgression from unknown fly lineages of the willistoni subgroup. We also uncover multiple mitochondrial introgressions across *D. paulistorum* semispecies and generate novel insight into the evolution of the species.
