## Supplemental tables for "Multiple introgressions shape mitochondrial evolutionary history in *Drosophila paulistorum* and the *Drosophila willistoni* group"

### Sheet: S1. Genome & asembly statistics
Table S1. Assembly statistics for A) mt-genomes and B) draft nuclear assemblies
A) Mitogenome assemblies						B) Nuclear assemblies
Line	Accession number	Mt-genome size (bp)	% GC total	% GC 3rd codon		Line	Number of contigs	Total length (Mbp)	N50 (bp)	L50	% Completeness***
C2	OP208743	15984	21.2087	4.92374		C2	112582	155	2167	18405	51
MS	OP208752	15974	21.2157	4.97725		MS	68505	161.4	6603	4778	87.5
A28	OP208741	15984	21.5966	6.6631		A28	54949	158.1	9362	3894	93
FG103	OP208745	15964	21.4483	6.26171		FG103	58028	179.6	17056	2570	96.2
FG111	OP208746	15974	21.4348	6.26171		FG111	59921	178.5	15084	2909	96.1
FG295	OP208748	15964	21.442	6.26171		FG295	67496	184.9	15484	2800	95.7
FG572	OP208749	15975	21.5649	6.5293		FG572	59347	166.4	7967	5508	92.9
L06	-	15969	21.3914	6.10		L06	87749	206.2	22352	2110	97.2
L1	OP208751	15964	21.4107	6.07439		L1	115741	153.3	2055	19847	45.8
O11	OP208761	15965	21.378	6.07439		O11	53657	183	23008	1944	97.1
POA	OP208762	15966	21.4644	6.23495		POA	58466	183.6	18462	2461	96.7
RP	OP208757	15967	21.4693	6.31523		RP	47393	162.5	10718	3796	94.7
SM	OP208758	15967	21.4192	6.10115		SM	53287	169.4	11077	3973	95.5
TP37	OP208763	15962	21.4259	6.12791		TP37	117542	213.9	8590	4814	95.2
D. equinoxialis	OP208744	15977	21.725	6.87717		D. equinoxialis	44242	163.7	12829	3409	96.2
D. insularis	OP208750	15971	21.7018	6.55606		D. insularis	39002	161.6	12111	3452	96.2
D. tropicalis	OP208759	15966	21.6523	6.58282		D. tropicalis	35208	159.6	22733	1772	97.4
D. willistoni (APA8)	OP208742	15975	21.7653	6.74338		D. willistoni (APA8)	30117	172.3	27042	1692	97.2
D. willistoni (FG168)	OP208747	15970	21.7595	6.77014		D. willistoni (FG168)	121091	221.6	6605	6778	91.4
D. willistoni (GD-H4-1)*	BK006338.1	14.914**	22.7638	6.77014		D. willistoni (GD-H4-1)	14838	235.5	4511350	15	98.9
D. nebulosa	OP208753	15961	20.0927	3.10409		D. nebulosa	33556	152.2	13138	2800	96.6
D. prosaltans (Tap5)	OP208760	15966	20.2493	3.63928		D. prosaltans (Tap5)	71204	191	8610	4927	94.3
D. prosaltans (PE2)	OP208755	15970	20.2505	3.63928		D. prosaltans (PE2)	59196	174.8	7614	5435	95
D. septentriosaltans	OP208756	15868	20.45	3.90688		D. septentriosaltans	68353	189.9	10257	4358	96.2
D. neocordata	OP208754	16010	21.4241	7.54818		D. neocordata	32376	153.7	11033	3630	96.3
* GD-H4-1 is the reference mt-genome for D. willistoni and was downloaded from NCBI
** The shorter size of the GD-H4-1 mt-genome is due to its control region not being assembled.
*** Estimated by the percentage of BUSCO Diptera markers recovered in the assembly.

### Sheet: S2. Substitutions alpha vs beta
Table S2. Average number of synonymous and non-synonymous substitutions between a and b mitochondrial genomes.
A. Synonimouns and non-synonimous substitutions between 𝛂 vs 𝛃 clades
Gene	Nr non synonymous	Nr synonymous	dN	dS	dN/ dS
ATP6	2.91667	11	0.0050875	0.254638	0.0201667
ATP8	0.916667	1	0.00679583	0.10425	0.0685833
COI	0.166667	59.9167	0.0006875	0.674538	0.00100417
COII	0.416667	15.75	0.000858333	0.326429	0.00254167
COIII	2.33333	22.9167	0.0035	0.446092	0.00776667
CYTB	2.5	35.5833	0.00165	0.514975	0.003175
NADH1	3.5	26.8333	0.00461	2.17805	0.00248
NADH2	8.75	18.5	0.0106375	0.206571	0.0519417
NADH3	5.08333	13.75	0.0189391	5.34429	0.00358696
NADH4	6.5	43.1667	0.00479583	2.1852	0.00531667
NADH4L	0	3.91667	0.000375	0.371358	0.001
NADH5	4.91667	53.4167	0.00362083	3.51435	0.00102917
NADH6	0.166667	9.75	0.002375	2.29138	0.00105
Average number of substitution between ⍺ and β in the whole genome: 386 (2.41% of total bases)
Abbreviations: dN= number of nonsynonymous substitutions per non-synonymous site; dS= number of synonymous substitutions per synonymous site; Nr= number.

### Sheet: S3. Nuclear markers
Table S3: BUSCO markers used in the nuclear phylogenomic reconstruction of the fly lines. Used markers belong to the "Diptera" BUSCO dataset and were present as complete single copies in all of our draft genome assemblies.
BUSCO marker ID	Amino acid length	Description
304at7147	3684	Cytochrome b5-like heme/steroid binding domain
860at7147	919	Mediator of RNA polymerase II transcription subunit 13
1017at7147	2615	SHARP, RNA recognition motif 2
1460at7147	1232	Neuralized
1539at7147	1259	WD40-repeat-containing domain
1846at7147	1182	Dbl homology (DH) domain
2377at7147	1140	nuclear pore complex protein Nup160 homolog
2383at7147	908	Ankyrin repeat-containing domain
2656at7147	817	BRCT domain
2953at7147	1397	Ankyrin repeat-containing domain
3275at7147	1267	plectin isoform X1
4401at7147	258	WD40 repeat
4416at7147	760	rho guanine nucleotide exchange factor 18
4551at7147	726	nuclear receptor coactivator 6
4796at7147	1220	Mediator of RNA polymerase II transcription subunit 14
4953at7147	917	Ankyrin repeat-containing domain
5008at7147	782	C2 domain
5132at7147	929	Ankyrin repeat-containing domain
5195at7147	1130	ral GTPase-activating protein subunit beta isoform X1
5382at7147	993	Phosphoinositide phospholipase C
5396at7147	1014	Putative 1-phosphatidylinositol 3-phosphate 5-kinase
5848at7147	853	WD40-repeat-containing domain
5853at7147	854	importin-11
6368at7147	881	Tetratricopeptide repeat
6461at7147	698	Coatomer subunit beta'
7158at7147	1075	Leucine-rich repeat
7366at7147	781	catenin alpha
7642at7147	674	Vacuolar protein sorting-associated protein 41 homolog
7772at7147	538	Major facilitator superfamily
7827at7147	825	vinculin
7863at7147	566	SH3 domain
8001at7147	729	GPI inositol-deacylase
8033at7147	765	Leucine-rich repeat
8070at7147	1606	Rough deal
8968at7147	476	Protein kinase domain
9067at7147	750	Uncharacterized protein, isoform A
9084at7147	761	Coatomer subunit gamma
9295at7147	668	Histone acetyltransferase
9337at7147	634	Ankyrin repeat-containing domain
9709at7147	1037	Receptor L-domain
9747at7147	546	ribonucleases P/MRP protein subunit POP1
9792at7147	721	hypoxia up-regulated protein 1
9848at7147	645	striatin-interacting protein 1 homolog
9872at7147	481	Homeobox domain
9987at7147	750	DNA topoisomerase
10162at7147	390	PPM-type phosphatase domain
10216at7147	764	DNA topoisomerase
10241at7147	573	Zinc finger, PHD-type
10371at7147	605	1,4-alpha-glucan-branching enzyme
10392at7147	304	SH3 domain
10433at7147	797	Alkaline phosphatase
10441at7147	596	Autophagy-related protein 9
10625at7147	1150	leucine-rich PPR motif-containing protein, mitochondrial
10759at7147	711	Tyrosine-protein phosphatase
11105at7147	534	serine/threonine-protein kinase unc-51
11193at7147	434	Zinc finger C2H2 superfamily
11311at7147	723	protein MMS22-like
11437at7147	411	FERM domain
11476at7147	686	DNA helicase
11832at7147	596	ATP-dependent RNA helicase DDX42
11987at7147	842	Histone deacetylase
12214at7147	253	Segmentation protein cap'n'collar
12426at7147	656	Zinc finger C2H2 superfamily
12548at7147	906	symplekin
12697at7147	541	raf homolog serine/threonine-protein kinase phl
12741at7147	420	5'-Nucleotidase, C-terminal
12843at7147	484	polycomb protein Su(z)12 isoform X1
12913at7147	732	85 kDa calcium-independent phospholipase A2
13201at7147	519	Arginyl tRNA synthetase N-terminal domain
13413at7147	359	mucin-5AC
13645at7147	629	dorsal-ventral patterning protein Sog
13888at7147	743	integrator complex subunit 4
13925at7147	626	DNA replication licensing factor MCM7
13964at7147	471	Protein kinase domain
14098at7147	543	Katanin p80 WD40 repeat-containing subunit B1
14309at7147	1009	zinc finger MIZ domain-containing protein 1 isoform X1
14340at7147	443	GPI transamidase component PIG-T
14378at7147	689	Ubiquitin carboxyl-terminal hydrolase
14481at7147	2046	ARID DNA-binding domain
14816at7147	621	Hydroxymethylglutaryl-CoA reductase, class I/II
14844at7147	513	ATPase, AAA-type, conserved site
14886at7147	998	LOW QUALITY PROTEIN: DNA N6-methyl adenine demethylase
14952at7147	386	Spastin
15247at7147	742	Major facilitator superfamily associated domain
15331at7147	469	WD40-repeat-containing domain
15349at7147	404	Putative apoptosis-inducing factor 1, mitochondrial
15355at7147	501	Alkaline phosphatase-like, alpha/beta/alpha
15520at7147	582	NADPH--cytochrome P450 reductase
15751at7147	377	SAGA-associated factor 11
15910at7147	576	integrator complex subunit 9
16001at7147	472	PPM-type phosphatase domain
16005at7147	568	WD40-repeat-containing domain
16294at7147	583	nucleolar protein 14 homolog
16468at7147	644	xylosyltransferase oxt
16477at7147	470	Cysteine peptidase, cysteine active site
16510at7147	424	agrin
16582at7147	489	Alpha-D-phosphohexomutase, alpha/beta/alpha domain I
16621at7147	559	WD40-repeat-containing domain
16820at7147	872	PAS domain
16871at7147	567	pentatricopeptide repeat-containing protein 1, mitochondrial
16926at7147	649	DNA helicase
17011at7147	419	uncharacterized protein KIAA1841 homolog
17155at7147	114	Potassium channel domain
17175at7147	297	Coiled-coil domain-containing protein
17197at7147	579	zinc finger CCCH domain-containing protein 13 isoform X1
17462at7147	407	probable N6-adenosine-methyltransferase MT-A70-like protein
17576at7147	436	organic cation transporter protein
17781at7147	539	glutamate--cysteine ligase
17819at7147	516	frizzled-2
17918at7147	582	Ankyrin repeat-containing domain
18465at7147	443	DNA polymerase alpha subunit B
18564at7147	544	phosphorylated CTD-interacting factor 1
18686at7147	847	EF-hand domain
18862at7147	453	intraflagellar transport protein 56
18875at7147	478	large subunit GTPase 1 homolog
19550at7147	322	monocarboxylate transporter 10 isoform X1
19567at7147	418	protein GPR107
19591at7147	486	von Willebrand factor A domain-containing protein 9
19641at7147	431	Fatty acyl-CoA reductase
19745at7147	415	Zinc finger, RING/FYVE/PHD-type
19859at7147	442	28S ribosomal protein S30, mitochondrial
19929at7147	390	protein ABHD18 isoform X1
20206at7147	559	Major facilitator superfamily
20676at7147	465	cleft lip and palate transmembrane protein 1-like protein
20829at7147	514	ATP-dependent RNA helicase abstrakt
20895at7147	496	uncharacterized protein LOC108040632
20943at7147	380	CD36 family
20982at7147	454	protein ST7 homolog
21101at7147	523	Zinc finger C2H2 superfamily
21142at7147	406	Eukaryotic peptide chain release factor GTP-binding subunit ERF3A
21179at7147	513	cactin
21186at7147	780	SH2 domain
21223at7147	1038	Ankyrin repeat-containing domain
21242at7147	435	protein penguin
21382at7147	389	Dusky
21668at7147	298	translation initiation factor eIF-2B subunit beta
21738at7147	397	Actin-related protein 8
21751at7147	919	protein SMG5
22017at7147	407	Nuclear hormone receptor
22386at7147	239	Orange domain
22575at7147	395	SecY conserved site
22656at7147	504	Sec1-like protein
22678at7147	386	uncharacterized protein LOC108375395
22821at7147	438	ADP-ribosylation factor GTPase-activating protein 2/3
22867at7147	461	mRNA-capping enzyme
23062at7147	502	Zinc finger C2H2 superfamily
23144at7147	443	BRCT domain
23195at7147	420	Zinc finger, RING/FYVE/PHD-type
23222at7147	337	WD40-repeat-containing domain
23230at7147	450	Voltage-gated potassium channel
23455at7147	387	Leucine-rich repeat
23463at7147	503	ATPase family AAA domain-containing protein 3-A
23564at7147	432	WD40-repeat-containing domain
23975at7147	473	WD40-repeat-containing domain
24137at7147	408	Glutamyl-tRNA(Gln) amidotransferase subunit B, mitochondrial
24200at7147	464	WD40-repeat-containing domain
24253at7147	367	WD40-repeat-containing domain
24267at7147	397	tRNA (guanine(10)-N2)-methyltransferase homolog
24292at7147	448	probable 4-coumarate--CoA ligase 3
24462at7147	476	signal recognition particle receptor subunit alpha homolog
24586at7147	469	Importin subunit alpha
24648at7147	353	uncharacterized protein LOC108097157
24802at7147	666	probable ATP-dependent RNA helicase DDX27
24954at7147	394	Zinc finger, PHD-type
25168at7147	439	synaptic vesicle glycoprotein 2B
25351at7147	339	26S proteasome non-ATPase regulatory subunit 11
25357at7147	356	Carbon-nitrogen hydrolase
25366at7147	332	anosmin-1
25596at7147	262	rRNA adenine N(6)-methyltransferase
25649at7147	367	26S proteasome non-ATPase regulatory subunit 5
26072at7147	390	protein daughter of sevenless
26110at7147	412	probable ATP-dependent RNA helicase Dbp45A
26149at7147	402	Chitin binding domain
26214at7147	431	Major facilitator superfamily
26228at7147	697	RNA helicase
26398at7147	448	ABC transporter type 1, transmembrane domain
26459at7147	458	Pescadillo homolog
26504at7147	270	Zinc finger C2H2 superfamily
26582at7147	344	Chitin binding protein
26762at7147	568	Ionotropic glutamate receptor
26801at7147	397	Zinc finger protein
26909at7147	680	ATPase family AAA domain-containing protein 5
26948at7147	269	Zinc finger C2H2 superfamily
27288at7147	362	PurE domain
27420at7147	554	WD40-repeat-containing domain
27548at7147	426	probable 26S proteasome non-ATPase regulatory subunit 3
27575at7147	535	xaa-Pro aminopeptidase 2
27639at7147	467	Sterile alpha motif domain
27701at7147	356	Glycoside hydrolase family 18, catalytic domain
27730at7147	388	protein scabrous
27820at7147	403	SH3 domain-binding protein 5 isoform X1
27936at7147	273	Zinc finger C2H2 superfamily
28056at7147	430	Uridine kinase
28130at7147	418	Rab-GTPase-TBC domain
28210at7147	283	vacuolar protein sorting-associated protein 26
28287at7147	338	2-oxoisovalerate dehydrogenase subunit alpha
28492at7147	543	uncharacterized protein F23B12.7
28538at7147	444	Zinc finger C2H2 superfamily
28551at7147	369	Dolichyl-diphosphooligosaccharide--protein glycosyltransferase 48 kDa subunit
28889at7147	345	Quick-to-court
28926at7147	244	WD40-repeat-containing domain
29073at7147	340	CIDE-N domain
29100at7147	316	protein glass
29111at7147	700	EF-hand domain
29141at7147	315	Nuclear hormone receptor
29198at7147	362	Wee1-like protein kinase
29233at7147	393	SH3 domain
29239at7147	439	Vang-like protein
29277at7147	209	carbonic anhydrase
29484at7147	353	Zinc finger C2H2 superfamily
29889at7147	437	K Homology domain, type 1
30097at7147	336	macrophage erythroblast attacher
30134at7147	413	U4/U6 small nuclear ribonucleoprotein Prp31
30434at7147	313	kelch domain-containing protein 3
30655at7147	441	Zinc finger C2H2 superfamily
30720at7147	398	nucleolar protein 58
30962at7147	525	Pyridoxal phosphate-dependent transferase
31043at7147	524	Mediator of RNA polymerase II transcription subunit 15
31071at7147	310	Molybdopterin-synthase sulfurtransferase
31118at7147	263	hydroxylysine kinase
31424at7147	325	2-(3-amino-3-carboxypropyl)histidine synthase subunit 2
31625at7147	367	Actin
31693at7147	272	phosphorylated adapter RNA export protein
31731at7147	304	Ethanolamine-phosphate cytidylyltransferase
31739at7147	343	Threonyl/alanyl tRNA synthetase, class II-like, putative editing domain superfamily
31817at7147	230	CRAL-TRIO lipid binding domain
31963at7147	252	ataxin-10
31967at7147	301	SH2 domain
32079at7147	280	Glycoside hydrolase family 18, catalytic domain
32098at7147	183	Homeobox domain
32539at7147	308	putative neutral sphingomyelinase
32751at7147	436	protein bride of sevenless
32864at7147	343	GDP-fucose protein O-fucosyltransferase 1
32946at7147	220	Protein of unknown function DM4/12
33110at7147	284	WD40-repeat-containing domain
33183at7147	353	RUS1 family protein C16orf58 homolog
33325at7147	366	beclin-1-like protein
33436at7147	334	2-(3-amino-3-carboxypropyl)histidine synthase subunit 1
33443at7147	292	Crossover junction endonuclease MUS81
33614at7147	430	WD40-repeat-containing domain
33689at7147	371	uncharacterized protein CG3556
33709at7147	295	Pyridoxal phosphate-dependent transferase
34132at7147	791	CCR4-NOT complex subunit 2/3/5, N-terminal domain superfamily
34323at7147	561	centromere/kinetochore protein zw10
34342at7147	318	basic helix-loop-helix neural transcription factor TAP
34388at7147	291	geranylgeranyl transferase type-1 subunit beta
34597at7147	510	Ring canal kelch protein
34732at7147	347	N-acetylglucosamine-6-phosphate deacetylase
35471at7147	362	pyruvate dehydrogenase
35474at7147	283	Cytoplasmic tRNA 2-thiolation protein 1
35757at7147	345	Thiolase
35807at7147	259	solute carrier family 35 member E1 homolog
35954at7147	259	signal peptide peptidase-like 3
36084at7147	434	protein misato
36088at7147	443	zinc finger protein Noc
36171at7147	315	acidic fibroblast growth factor intracellular-binding protein
36447at7147	257	Uncharacterized protein, isoform A
36511at7147	283	Dual specificity phosphatase
36676at7147	283	GTP binding
36707at7147	224	Pleckstrin homology domain
36721at7147	231	N-acetyl-D-glucosamine kinase
36765at7147	425	Mannosyltransferase
36767at7147	436	tRNA-dihydrouridine(47) synthase
36814at7147	343	Inhibitor of growth protein
36877at7147	395	Pyridoxal phosphate-dependent transferase
36943at7147	322	GDP-fucose protein O-fucosyltransferase 2
37008at7147	333	Phosphatidyl inositol N-acetylglucosaminyl transferase subunit Q
37021at7147	458	Carbohydrate kinase, FGGY
37033at7147	314	WD40/YVTN repeat-like-containing domain superfamily
37097at7147	257	ethanolamine kinase
37112at7147	262	Zinc finger, RING-CH-type
37209at7147	344	alpha-1,3/1,6-mannosyltransferase ALG2
37488at7147	459	ubiquilin-1
37523at7147	312	mRNA export factor
37557at7147	400	Major facilitator superfamily
37678at7147	306	ubiquitin-conjugating enzyme E2 Q2
37754at7147	313	SH3 domain
37841at7147	270	GPI-anchor transamidase
37963at7147	496	Dolichyl-diphosphooligosaccharide--protein glycosyltransferase subunit 2
38004at7147	291	tRNA methyltransferase TRM10-type domain
38024at7147	363	rabenosyn-5
38040at7147	305	G-protein coupled receptor moody
38158at7147	365	Ras-associating (RA) domain
38188at7147	281	sulfatase-modifying factor 1
38480at7147	901	meckelin
38548at7147	322	GTP binding domain
38589at7147	389	synembryn
38667at7147	253	beta-1,4-N-acetylgalactosaminyltransferase bre-4
38703at7147	306	Nucleotide-sugar transporter
38799at7147	273	uncharacterized protein CG10915
38956at7147	307	Dual specificity mitogen-activated protein kinase kinase dSOR1
38982at7147	324	4-hydroxyphenylpyruvate dioxygenase
39239at7147	296	WD40/YVTN repeat-like-containing domain superfamily
39249at7147	333	uncharacterized protein LOC108060924
39282at7147	268	Tim44-like domain
39367at7147	297	Nucleotide-sugar transporter
39435at7147	285	Tetraspanin
39485at7147	478	golgin subfamily A member 2
39519at7147	311	Winged helix-like DNA-binding domain superfamily
39577at7147	177	F-box only protein 28
39601at7147	231	carbonic anhydrase 2
39607at7147	281	Replication factor C subunit 2
39646at7147	296	RH2 domain
39673at7147	227	neuronal membrane glycoprotein M6-a isoform X1
39959at7147	259	protein MEMO1
40089at7147	366	FAS-associated factor 2
40116at7147	248	putative serine/threonine-protein kinase STE20-like
40274at7147	333	programmed cell death protein 4
40279at7147	216	Spaetzle-like cytokine 3
40328at7147	320	Flap endonuclease 1
40359at7147	532	general transcription factor IIF subunit 1
40483at7147	542	late secretory pathway protein AVL9 homolog
40653at7147	225	uncharacterized protein LOC108089498
40701at7147	374	Leucine-rich repeat
41123at7147	314	PPM-type phosphatase domain
41192at7147	346	pre-mRNA-splicing factor RBM22
41200at7147	275	Loquacious
41274at7147	245	Solute carrier family 25 member 45
41593at7147	381	WD40-repeat-containing domain
41693at7147	289	dual specificity mitogen-activated protein kinase kinase 4
41740at7147	259	Cytosolic Fe-S cluster assembly factor NUBP1 homolog
41742at7147	278	cyclin-H
42039at7147	298	oxygen-dependent coproporphyrinogen-III oxidase
42257at7147	268	WD repeat-containing protein 91
42337at7147	289	phospholipase A1 member A
42354at7147	544	SH2 domain
42406at7147	425	Diacylglycerol kinase
42466at7147	264	protein spaetzle 5
42599at7147	309	WD40 repeat
42766at7147	216	CAAX prenyl protease 2
42767at7147	256	Calcineurin-like phosphoesterase
42811at7147	257	JNK1/MAPK8-associated membrane protein
42884at7147	297	solute carrier family 35 member C2
42992at7147	252	AH receptor-interacting protein
43017at7147	323	N6-adenosine-methyltransferase IME4
43053at7147	235	3'(2'),5'-bisphosphate nucleotidase 1
43141at7147	250	seipin
43149at7147	312	adenosine 3'-phospho 5'-phosphosulfate transporter 2
43325at7147	330	tRNA modification GTPase GTPBP3, mitochondrial
43558at7147	321	Splicing factor ELAV/Hu
43696at7147	386	C2 domain
43847at7147	189	N-alpha-acetyltransferase 60 isoform X1
43952at7147	331	coiled-coil domain-containing protein 6
44085at7147	304	Protein kinase
44103at7147	337	uncharacterized protein LOC105214991
44182at7147	236	Ribosomal protein L19
44239at7147	275	NAD-dependent protein deacylase
44668at7147	277	Nicotinamide riboside kinase 1
44933at7147	276	Short-chain dehydrogenase/reductase, conserved site
45092at7147	349	putative tRNA pseudouridine synthase Pus10
45223at7147	233	F-actin capping protein subunit beta
45320at7147	240	pyridoxal kinase
45344at7147	329	Heterogeneous nuclear ribonucleoprotein 27C
45349at7147	214	translin-associated protein X
45356at7147	299	probable tRNA (uracil-O(2)-)-methyltransferase
45517at7147	227	N(G),N(G)-dimethylarginine dimethylaminohydrolase 1
45554at7147	240	Ribonuclease H superfamily
45771at7147	241	F-actin-capping protein subunit alpha
45813at7147	350	Proteasomal ubiquitin receptor Rpn13/ADRM1
45851at7147	284	SAPAP family
45870at7147	341	Winged helix-like DNA-binding domain superfamily
46327at7147	321	tubulointerstitial nephritis antigen-like
46331at7147	341	Lsm16, N-terminal
46418at7147	277	Translation initiation factor 2, alpha subunit
46428at7147	334	BTB/Kelch-associated
46488at7147	229	peptidylglycine alpha-hydroxylating monooxygenase
46700at7147	258	transcriptional adapter 1-like
46778at7147	278	Short-chain dehydrogenase
46798at7147	392	Coiled-coil domain-containing protein 22 homolog
46985at7147	216	zinc finger protein 330 homolog
47297at7147	337	Uncharacterized protein, isoform A
47430at7147	331	Zinc finger, RING-type
47465at7147	235	CRAL-TRIO lipid binding domain
47477at7147	285	Zinc finger, RING/FYVE/PHD-type
47597at7147	219	protein takeout
47642at7147	232	Protein YIF1B-B
47775at7147	260	Golgi to ER traffic protein 4 homolog
47801at7147	353	sister chromatid cohesion protein DCC1
47948at7147	336	membrane-associated tyrosine- and threonine-specific cdc2-inhibitory kinase
48155at7147	218	uncharacterized protein LOC108065843
48184at7147	309	replication factor C subunit 4
48208at7147	199	Zinc finger C2H2 superfamily
48274at7147	340	Intraflagellar transport 57
48521at7147	488	uncharacterized protein LOC108086940
48535at7147	315	protein DDI1 homolog 2
48567at7147	177	uncharacterized protein CG5902
48664at7147	314	28S ribosomal protein S29, mitochondrial
48878at7147	108	Neuroendocrine protein 7b2
48995at7147	318	alpha-2-macroglobulin receptor-associated protein
49015at7147	230	Ribosomal protein L2
49088at7147	149	uncharacterized protein LOC111592297
49109at7147	329	protein windpipe
49230at7147	118	Platelet-derived growth factor D
49323at7147	247	1-acyl-sn-glycerol-3-phosphate acyltransferase
49375at7147	176	PMP-22/EMP/MP20/Claudin superfamily
49525at7147	219	carboxy-terminal domain RNA polymerase II polypeptide A small phosphatase 1
49563at7147	243	BTB/POZ domain-containing protein 10
49651at7147	372	spindle assembly abnormal protein 6 homolog
49674at7147	188	NADH dehydrogenase
49777at7147	247	RNA recognition motif domain
49818at7147	224	transcription factor MafB
49954at7147	226	uncharacterized protein LOC111072412
50053at7147	185	High mobility group box domain
50307at7147	218	General transcription factor IIF subunit 2
50546at7147	372	protein catecholamines up
50591at7147	179	protein sarah
50649at7147	211	Mannose-P-dolichol utilization defect 1
50665at7147	230	Defective in cullin neddylation protein
50723at7147	181	39S ribosomal protein L46, mitochondrial
50789at7147	208	protein hunchback
51005at7147	202	Pre-mRNA-splicing factor ISY1
51090at7147	458	FAST kinase domain-containing protein 5, mitochondrial
51139at7147	219	Homeobox domain
51190at7147	205	dihydropteridine reductase
51210at7147	163	NEDD4 family-interacting protein 1
51237at7147	174	uncharacterized protein LOC108062287
51281at7147	173	group XIIA secretory phospholipase A2
51312at7147	243	BTB/POZ domain-containing adapter for CUL3-mediated RhoA degradation protein 3
51332at7147	298	Methylthioribose-1-phosphate isomerase
51359at7147	405	CRIB domain
51441at7147	222	cytochrome c oxidase assembly factor 7 homolog
51469at7147	119	Homeobox domain
51624at7147	186	Derlin
51631at7147	165	OCIA domain-containing protein 1
51643at7147	253	syntaxin-16
51667at7147	184	Short-chain dehydrogenase/reductase, conserved site
51812at7147	243	lysosomal thioesterase PPT2 homolog
52038at7147	186	alpha N-terminal protein methyltransferase 1
52088at7147	192	Osiris 19
52429at7147	204	Homeobox domain
52543at7147	341	WD40/YVTN repeat-like-containing domain superfamily
52551at7147	179	Vesicle-associated membrane protein/synaptobrevin-binding protein
52725at7147	327	Tetratricopeptide repeat
52836at7147	223	Hydroxyacylglutathione hydrolase
52991at7147	195	40S ribosomal protein S3
53166at7147	248	Methyltransferase-like protein
53180at7147	293	Cdc37
53484at7147	271	islet cell autoantigen 1
53492at7147	263	protein spaetzle 4
53583at7147	213	enoyl-CoA delta isomerase 2, mitochondrial
53602at7147	263	WD40-repeat-containing domain
53915at7147	216	corepressor interacting with RBPJ 1
53947at7147	205	pre-mRNA-splicing factor Syf2
54050at7147	192	Proteasome subunit alpha type
54167at7147	415	dnaJ homolog subfamily C member 21
54302at7147	202	THUMP domain-containing protein 1
54512at7147	162	39S ribosomal protein L22, mitochondrial
54527at7147	201	splicing factor 3A subunit 2
54673at7147	185	Methyltransferase
54719at7147	288	Ribosome biogenesis regulatory protein
54851at7147	226	ELO family
54914at7147	160	exosome complex component CSL4
55048at7147	259	delta(3,5)-Delta(2,4)-dienoyl-CoA isomerase, mitochondrial
55057at7147	271	putative inositol monophosphatase 3
55264at7147	207	Eukaryotic translation initiation factor 6
55278at7147	254	Coiled-coil domain-containing protein 130
55358at7147	154	uncharacterized protein LOC111596007
55382at7147	166	Protein N-terminal glutamine amidohydrolase
55435at7147	273	Pentraxin-related
55444at7147	373	single-stranded DNA-binding protein 3
55487at7147	216	Proteasome activator PA28, N-terminal domain
55570at7147	273	partitioning defective protein 6
55691at7147	182	uracil phosphoribosyltransferase homolog
55709at7147	562	protein aurora borealis
55811at7147	204	Zinc finger, CCHC-type
55858at7147	163	Splicing factor U2af 38 kDa subunit
56014at7147	138	UPF0454 protein C12orf49 homolog
56091at7147	156	K Homology domain
56151at7147	209	programmed cell death protein 10
56188at7147	225	tRNA methyltransferase TRM10-type domain
56422at7147	198	probable Golgi SNAP receptor complex member 2
56466at7147	228	zinc transporter ZIP9-B
56578at7147	539	Nuclear transport factor 2
56624at7147	208	ribonuclease P protein subunit p30
56714at7147	248	SAP domain
56762at7147	184	isopentenyl-diphosphate Delta-isomerase 1
56815at7147	180	GOLD domain
56844at7147	194	DNA damage-regulated autophagy modulator protein 1
56866at7147	133	UDP-N-acetylglucosamine transferase subunit ALG14
56890at7147	370	glycerate kinase
56893at7147	195	Probable methylthioribulose-1-phosphate dehydratase
56896at7147	185	max-like protein X
56981at7147	190	Alpha/Beta hydrolase fold
57063at7147	202	coiled-coil domain-containing protein 94
57140at7147	219	Exosome complex component RRP42
57194at7147	175	synaptobrevin homolog YKT6
57319at7147	324	High mobility group box domain
57326at7147	97	EF-hand domain
57380at7147	206	peroxiredoxin-2
57419at7147	256	transcription termination factor 3, mitochondrial
57495at7147	248	mitochondrial inner membrane protein COX18
57553at7147	174	cytochrome c oxidase assembly protein COX11, mitochondrial
57630at7147	162	Haemolymph juvenile hormone binding protein
57660at7147	299	Vps72/YL1, C-terminal
57922at7147	194	Zinc finger C2H2 superfamily
58016at7147	189	trafficking protein particle complex subunit 4
58160at7147	146	Prefoldin subunit 3
58205at7147	193	transcription factor AP-1
58228at7147	150	40S ribosomal protein S7
58314at7147	162	Transgelin
58360at7147	260	Insect cuticle protein
58466at7147	180	Mediator of RNA polymerase II transcription subunit 7
58551at7147	150	signal peptidase complex subunit 2
58639at7147	245	Homeobox domain
58705at7147	157	Protein-lysine N-methyltransferase
58775at7147	153	ER membrane protein complex subunit 8/9 homolog
58819at7147	332	adenosine deaminase-like protein
58926at7147	147	RWD domain-containing protein 4
59078at7147	150	peroxiredoxin-5, mitochondrial
59419at7147	176	syntaxin-8
59619at7147	162	RGS domain
59649at7147	161	Ribosomal protein L18e/L15P
59651at7147	132	NADH dehydrogenase
59678at7147	347	dolichol kinase
59790at7147	162	Mediator of RNA polymerase II transcription subunit 18
59846at7147	159	Protein RER1
59918at7147	152	L(2)-PA
60000at7147	260	Secretory carrier-associated membrane protein
60059at7147	190	hsp70 nucleotide exchange factor fes1
60077at7147	107	2Fe-2S ferredoxin-like superfamily
60178at7147	371	protein Cep89 homolog
60191at7147	113	MRG/MORF4L-binding protein
60232at7147	145	Small GTPase superfamily, ARF/SAR type
60267at7147	183	Translation elongation factor EF1B, beta/delta chains, conserved site
60396at7147	110	uncharacterized protein LOC108965210
60405at7147	188	protein NDUFAF4 homolog
60422at7147	228	DNA-directed RNA polymerase III subunit RPC7
60436at7147	209	protein CWC15 homolog
60572at7147	170	peroxiredoxin 1
60624at7147	182	uncharacterized protein LOC106626132
60700at7147	213	Short-chain dehydrogenase
60714at7147	214	probable rRNA-processing protein EBP2 homolog
60845at7147	210	Charged multivesicular body protein 5
61027at7147	183	protein windbeutel
61165at7147	147	Karl, putative
61331at7147	215	Insect cuticle protein
61334at7147	209	B-cell receptor-associated protein 29/31
61516at7147	140	Protein SYS1 homolog
61562at7147	204	CTLH, C-terminal LisH motif
61606at7147	120	NADH dehydrogenase
61663at7147	221	uncharacterized protein C15orf41 homolog
61733at7147	126	39S ribosomal protein L51, mitochondrial
61812at7147	295	Winged helix DNA-binding domain superfamily
61929at7147	160	dopamine N-acetyltransferase
61944at7147	169	transmembrane protein 223
61958at7147	225	Rab-GTPase-TBC domain
61981at7147	162	nedd8-conjugating enzyme Ubc12
61996at7147	177	charged multivesicular body protein 1b
62037at7147	227	vacuolar protein sorting-associated protein VTA1 homolog
62166at7147	149	mitochondrial import inner membrane translocase subunit Tim29
62188at7147	183	protein CDV3 homolog isoform X1
62268at7147	244	tetratricopeptide repeat protein 19 homolog, mitochondrial
62276at7147	160	translocon-associated protein subunit gamma
62299at7147	139	COP9 signalosome complex subunit 8
62308at7147	160	tissue inhibitor of metalloproteases
62316at7147	174	Golgi apparatus membrane protein TVP23 homolog
62374at7147	124	Microtubule-associated protein 1S
62494at7147	244	zinc finger HIT domain-containing protein 2
62645at7147	214	uncharacterized protein LOC110191631
62707at7147	125	coactosin-like protein
62714at7147	148	RNA-binding protein 8A
62739at7147	171	ceramide-1-phosphate transfer protein
62825at7147	394	Ubiquitin-associated domain
62833at7147	222	uncharacterized protein C9orf78
62998at7147	228	Pyrroline-5-carboxylate reductase
63412at7147	275	transmembrane protein 19
63427at7147	131	protein BUD31 homolog
63435at7147	162	EF-hand domain
63439at7147	131	28S ribosomal protein S24, mitochondrial
63495at7147	154	Homeobox domain
63584at7147	123	NADH dehydrogenase
63685at7147	132	ORM1-like protein
63882at7147	161	Inosine triphosphate pyrophosphatase
64101at7147	111	golgin subfamily A member 7
64113at7147	128	MIP18 family protein CG7949
64137at7147	135	Ribosomal protein L30, ferredoxin-like fold domain
64145at7147	180	Ribosomal protein L19
64239at7147	207	breast cancer metastasis-suppressor 1-like protein
64402at7147	190	DNA-directed RNA polymerase III 25 kDa polypeptide
64439at7147	30	40S ribosomal protein S13
64796at7147	119	D-aminoacyl-tRNA deacylase
64834at7147	132	dnaJ homolog subfamily C member 30
64910at7147	137	mesencephalic astrocyte-derived neurotrophic factor homolog
64960at7147	120	uncharacterized protein LOC108095046
64967at7147	174	GINS complex, subunit Psf1
65072at7147	157	RNA-binding domain superfamily
65148at7147	139	histone RNA hairpin-binding protein
65163at7147	228	Uncharacterized protein, isoform A
65216at7147	116	protein archease-like
65247at7147	179	basic-leucine zipper transcription factor A
65272at7147	80	40S ribosomal protein S23
65284at7147	111	protein cornichon homolog 4
65313at7147	155	pre-rRNA-processing protein TSR2 homolog
65345at7147	124	mitochondrial fission process protein 1
65376at7147	156	Translocon-associated protein subunit beta
65381at7147	139	mitochondrial import inner membrane translocase subunit Tim23
65531at7147	190	pre-mRNA-splicing factor SPF27
65634at7147	245	uncharacterized protein LOC110181582
65636at7147	104	DNA-directed RNA polymerase subunit
65772at7147	123	Na(+)/H(+) exchange regulatory cofactor NHE-RF1
65784at7147	109	NADH dehydrogenase
65789at7147	120	39S ribosomal protein L14, mitochondrial
65829at7147	165	rRNA-processing protein FCF1 homolog
65841at7147	183	alpha-ketoglutarate-dependent dioxygenase alkB homolog 6
65912at7147	129	Myosin light chain alkali
65948at7147	175	TM2 domain-containing protein almondex
65971at7147	124	probable trafficking protein particle complex subunit 2
65974at7147	109	40S ribosomal protein S12, mitochondrial
66109at7147	101	Protein of unknown function DUF4790
66428at7147	125	glia maturation factor beta
66486at7147	98	Single-stranded DNA-binding protein
66519at7147	157	uncharacterized protein LOC110179596
66553at7147	236	Osiris 7
66653at7147	228	phosphatidylinositol N-acetylglucosaminyltransferase subunit C
66771at7147	234	Zinc finger C2H2 superfamily
66809at7147	163	Insect cuticle protein
66841at7147	138	transmembrane protein 35
66874at7147	167	vesicle transport protein USE1
67613at7147	167	AN1-type zinc finger protein 2A
67815at7147	108	Ribosomal protein L14P
67924at7147	126	Selenoprotein F/M
68151at7147	207	survival of motor neuron-related-splicing factor 30
68269at7147	113	Protein yippee-like
68312at7147	182	Ribosome-binding factor A
68418at7147	133	40S ribosomal protein S15
68444at7147	136	39S ribosomal protein L40, mitochondrial
68516at7147	194	Zinc finger C2H2 superfamily
68601at7147	136	RNA-binding domain superfamily
69144at7147	117	adrenodoxin
69279at7147	94	dynein light chain Tctex-type
69363at7147	337	Chromo domain
69434at7147	156	nascent polypeptide-associated complex subunit alpha
69478at7147	138	39S ribosomal protein L41, mitochondrial
69496at7147	170	peroxisomal membrane protein 2
69541at7147	105	coiled-coil-helix-coiled-coil-helix domain-containing protein 1
69619at7147	118	uncharacterized protein LOC108603450
69660at7147	138	Clathrin light chain
69797at7147	123	ninjurin-1 isoform X1
69811at7147	138	Protein of unknown function DUF4728
69847at7147	115	Uncharacterized protein, isoform A
69947at7147	95	40S ribosomal protein S26
70047at7147	86	Peptidylprolyl isomerase
70236at7147	136	60S ribosomal protein L26
70243at7147	95	Ribosomal protein L35A
70365at7147	123	intraflagellar transport protein 20 homolog
70408at7147	200	protein PIH1D3
70512at7147	125	NHP2-like protein 1 homolog
70753at7147	83	HIG1 domain family member 2A
70842at7147	125	plasminogen receptor (KT)
71204at7147	152	survival motor neuron protein
71287at7147	96	ragulator complex protein LAMTOR3 homolog
71329at7147	87	von Hippel-Lindau disease tumour suppressor, beta domain
71381at7147	87	DNA-directed RNA polymerase II subunit RPB11
71477at7147	76	DET1- and DDB1-associated protein 1
71529at7147	124	Copper-zinc superoxide dismutase 1
71570at7147	130	H/ACA ribonucleoprotein complex subunit 2-like protein
71796at7147	130	NADH dehydrogenase
71852at7147	87	NADH dehydrogenase
72009at7147	97	NADH dehydrogenase
72056at7147	140	protein canopy homolog 2
72116at7147	126	signal recognition particle 19 kDa protein
72254at7147	115	vesicle transport protein GOT1B
72346at7147	143	RNA-binding domain superfamily
72619at7147	133	Marvel domain
72973at7147	135	histone deacetylase complex subunit SAP30 homolog
73041at7147	102	Zinc finger, RanBP2-type
73085at7147	91	39S ribosomal protein L55, mitochondrial
73200at7147	137	Peptidyl-tRNA hydrolase II domain superfamily
73357at7147	65	uncharacterized protein LOC111685539
73478at7147	211	upstream activation factor subunit spp27
73648at7147	353	proline-rich protein PRCC
74124at7147	105	60S ribosomal protein L35
74162at7147	679	mitosis initiation protein fs(1)Ya
74360at7147	104	Nucleoside diphosphate kinase
74419at7147	111	Zinc finger C2H2-type
74572at7147	82	endocuticle structural glycoprotein SgAbd-2
74801at7147	99	Ribonuclease P/MRP protein subunit POP5
74851at7147	88	Replication factor A, 14kD-subunit, putative
74922at7147	125	Basic-leucine zipper domain
74939at7147	65	heat shock factor-binding protein 1
75294at7147	92	probable small nuclear ribonucleoprotein Sm D1
75615at7147	65	small nuclear ribonucleoprotein F
75869at7147	102	Marvel domain
76216at7147	319	pre-mRNA-splicing factor CWC25 homolog
76473at7147	105	protein FAM32A-like
77013at7147	54	uncharacterized protein LOC106621287
77016at7147	57	G-protein gamma-like domain
77127at7147	44	protein anon-73B1
77574at7147	99	60S acidic ribosomal protein P2
77810at7147	115	Prefoldin subunit 4
78083at7147	82	Protein transport protein Sec61 subunit beta
78504at7147	93	BET1 homolog

### Sheet: S4. Coverage of mt-genomes
Table S4. Coverage of representatives of alpha (C2) and beta (O11) mt-genomes for each willistoni subgroup line.
Line	Mitotype	% of the alpha mt-genome covered by reads	% of the beta mt-genome covered by reads
C2	alpha	100	70.1034
MS	alpha	99.9625	83.2634
A28	beta	71.2462	95.8973
FG103	beta	99.7748	99.8935
FG111	beta	98.974	99.1795
FG295	beta	88.0943	98.4842
FG572	beta	97.9292	99.7745
IN	beta	99.8498	99.6555
L06	beta	99.512	100
OR	beta	99.6184	99.9875
POA	beta	60.717	99.9123
RP	beta	77.7402	98.6972
SM	beta	99.7185	95.4024
TP37	beta	62.1059	99.787
EQU	equinoxialis	87.3311	99.4676
APA8	willistoni clade	41.8544	57.8954
FG168	willistoni clade	51.27	76.8368
INS	willistoni clade	38.7763	35.0893
TRO	willistoni clade	63.5073	66.5017
